# A missense variant effect prediction and annotation resource for SARS-CoV-2

**DOI:** 10.1101/2021.02.24.432721

**Authors:** Alistair Dunham, Gwendolyn M Jang, Monita Muralidharan, Danielle Swaney, Pedro Beltrao

## Abstract

The COVID19 pandemic is a global crisis severely impacting many people across the world. An important part of the response is monitoring viral variants and determining the impact they have on viral properties, such as infectivity, disease severity and interactions with drugs and vaccines. In this work we generate and make available computational variant effect predictions for all possible single amino-acid substitutions to SARS-CoV-2 in order to complement and facilitate experiments and expert analysis. The resulting dataset contains predictions from evolutionary conservation and protein and complex structural models, combined with viral phosphosites, experimental results and variant frequencies. We demonstrate predictions’ effectiveness by comparing them with expectations from variant frequency and prior experiments. We then identify higher frequency variants with significant predicted effects as well as finding variants measured to impact antibody binding that are least likely to impact other viral functions. A web portal is available at sars.mutfunc.com, where the dataset can be searched and downloaded.
