## Supplementary Table S1 for "A missense variant effect prediction and annotation resource for SARS-CoV-2"

uniprot	name	position	wt	mut	freq	ptm	sift_score	sift_median	template	relative_surface_accessibility	total_energy	int_uniprot	int_name	int_template	interaction_energy	diff_interaction_energy	diff_interface_residues	mut_escape_mean	mut_escape_max	annotation	log10_sift	log10_freq
P0DTC2	s	614	D	G	0.940429	NA	1	2.54669	6xr8.A	75.3	0.0768133	P0DTC2	s	6x29.A.B	-65.6258	0.0667	-1	NA	NA	Present in the B lineage, which emerged in early 2020 and became the dominant viral strain [(WHO Report)](https://www.who.int/csr/don/31-december-2020-sars-cov2-variants/en/). It is in all B lineage strains (e.g. UK and SA variants)	4.342923104481638e-6	-0.026669368983943592
P0DTC9	nc	203	R	K	0.375637	NA	0.02098	2.70183	NA	NA	NA	NA	NA	NA	NA	NA	NA	NA	NA	NA	-1.6779875614175996	-0.4252200751821319
P0DTC9	nc	204	G	R	0.375396	NA	0.00729	2.70183	NA	NA	NA	NA	NA	NA	NA	NA	NA	NA	NA	NA	-2.136677139879544	-0.4254987904624942
P0DTC2	s	222	A	V	0.303502	NA	0.60732	2.68653	6xr8.A	3.5	1.76375	NA	NA	NA	NA	NA	NA	NA	NA	NA	-0.21657526570328522	-0.5178241334824406
P0DTC9	nc	220	A	V	0.301078	NA	0.03139	2.70742	NA	NA	NA	NA	NA	NA	NA	NA	NA	NA	NA	NA	-1.503070351926785	-0.5213065531476043
P0DTC2	s	18	L	F	0.173348	NA	0.76798	2.87226	6xr8.A	1.9	2.91741	NA	NA	NA	NA	NA	NA	NA	NA	Present in strain B.1.351, detected in South Africa in December 2020 [(Tegally et al. 2020)](https://doi.org/10.1101/2020.12.21.20248640);Present in strain P.1, detected in Manaus, Brazil in December 2020 [(Faria et al. 2021)](https://virological.org/t/genomic-characterisation-of-an-emergent-sars-cov-2-lineage-in-manaus-preliminary-findings/586)	-0.1146444348813704	-0.7610561120364974
P0DTC3	orf3a	57	Q	H	0.1518957	NA	0.0383	3.57202	6xdc.A	48.6	1.48209	P0DTC3	orf3a	6xdc.A.B	-53.5191	0.6987	2	NA	NA	NA	-1.4166878480169223	-0.8184259296783445
P0DTD1	nsp2	85	T	I	0.0945282	NA	0.035	2.7392	NA	NA	NA	NA	NA	NA	NA	NA	NA	NA	NA	NA	-1.4558078892349673	-1.0243926708876576
P0DTC2	s	501	N	Y	0.065531	NA	0.04504	2.60745	6xr8.A	10.3	1.35834	NA	COVA2-04 Light Chain	7jmo.A.L	-1.00353	1.57414	0	0.01121552	0.04396	Temporarily greatly increased in frequency in a patient undergoing convalescent antibody treatment [(Kemp et al. 2020)](https://www.medrxiv.org/content/10.1101/2020.12.05.20241927v3);Present in strain B.1.1.7, detected in the UK in December 2020 [(PHE Report)](https://assets.publishing.service.gov.uk/government/uploads/system/uploads/attachment_data/file/947048/Technical_Briefing_VOC_SH_NJL2_SH2.…	-1.3463052046849182	-1.183486936600748
P0DTC2	s	501	N	Y	0.065531	NA	0.04504	2.60745	6xr8.A	10.3	1.35834	NA	REGN10933 Fab Heavy Chain	6xdg.E.B	-3.11012	-0.2241	0	0.01121552	0.04396	Temporarily greatly increased in frequency in a patient undergoing convalescent antibody treatment [(Kemp et al. 2020)](https://www.medrxiv.org/content/10.1101/2020.12.05.20241927v3);Present in strain B.1.1.7, detected in the UK in December 2020 [(PHE Report)](https://assets.publishing.service.gov.uk/government/uploads/system/uploads/attachment_data/file/947048/Technical_Briefing_VOC_SH_NJL2_SH2.…	-1.3463052046849182	-1.183486936600748
P0DTC2	s	501	N	Y	0.065531	NA	0.04504	2.60745	6xr8.A	10.3	1.35834	Q9BYF1	ace2	6m0j.B.A	-13.7637	5.7497	0	0.01121552	0.04396	Temporarily greatly increased in frequency in a patient undergoing convalescent antibody treatment [(Kemp et al. 2020)](https://www.medrxiv.org/content/10.1101/2020.12.05.20241927v3);Present in strain B.1.1.7, detected in the UK in December 2020 [(PHE Report)](https://assets.publishing.service.gov.uk/government/uploads/system/uploads/attachment_data/file/947048/Technical_Briefing_VOC_SH_NJL2_SH2.…	-1.3463052046849182	-1.183486936600748
P0DTC2	s	681	P	H	0.0646493	NA	0.54899	2.56686	6xr8.A	71.4	1.96473	NA	NA	NA	NA	NA	NA	NA	NA	Present in strain B.1.1.7, detected in the UK in December 2020 [(PHE Report)](https://assets.publishing.service.gov.uk/government/uploads/system/uploads/attachment_data/file/947048/Technical_Briefing_VOC_SH_NJL2_SH2.pdf)	-0.26042765554990815	-1.1893690013604494
P0DTC2	s	477	S	N	0.0644077	NA	0.56012	2.53685	6xr8.A	108.8	-0.0345495	NA	COVA2-04 Heavy Chain	7jmo.A.H	-18.5952	-0.1791	0	0.01114685	0.05349	NA	-0.2517111663322498	-1.190994785494911
P0DTC2	s	477	S	N	0.0644077	NA	0.56012	2.53685	6xr8.A	108.8	-0.0345495	NA	REGN10933 Fab Light Chain	6xdg.E.D	-0.175683	-0.618508	0	0.01114685	0.05349	NA	-0.2517111663322498	-1.190994785494911
P0DTC8	orf8	52	R	I	0.0628351	NA	0	3.3328	7jtl.A	71.8	-0.376855	NA	NA	NA	NA	NA	NA	NA	NA	NA	-5	-1.201728578374529
P0DTC9	nc	3	D	V	0.0625511	NA	0.03007	3.36955	NA	NA	NA	NA	NA	NA	NA	NA	NA	NA	NA	NA	-1.5217221680803954	-1.2036956237632628
P0DTC8	orf8	73	Y	C	0.0625299	NA	0.0037200000000000002	3.33575	7jtl.A	40	1.92522	NA	NA	NA	NA	NA	NA	NA	NA	Present in strain B.1.1.7, detected in the UK in December 2020 [(PHE Report)](https://assets.publishing.service.gov.uk/government/uploads/system/uploads/attachment_data/file/947048/Technical_Briefing_VOC_SH_NJL2_SH2.pdf)	-2.428291168191312	-1.2038428175203788
P0DTC2	s	982	S	A	0.0625045	NA	0.18987	2.53872	6xr8.A	79.5	-1.32995	P0DTC2	s	6x29.A.C	-63.8068	-0.1509	0	NA	NA	Present in strain B.1.1.7, detected in the UK in December 2020 [(PHE Report)](https://assets.publishing.service.gov.uk/government/uploads/system/uploads/attachment_data/file/947048/Technical_Briefing_VOC_SH_NJL2_SH2.pdf)	-0.7215207769536776	-1.204019238022049
P0DTC2	s	570	A	D	0.062496	NA	0.08637	2.54357	6xr8.A	67.8	2.27566	P0DTC2	s	6x29.A.B	-65.3315	0.361	0	NA	NA	Present in strain B.1.1.7, detected in the UK in December 2020 [(PHE Report)](https://assets.publishing.service.gov.uk/government/uploads/system/uploads/attachment_data/file/947048/Technical_Briefing_VOC_SH_NJL2_SH2.pdf)	-1.0635868002885203	-1.204078292386763
P0DTC2	s	1118	D	H	0.0624875	NA	0.04814	2.53872	6xr8.A	65.3	0.236074	P0DTC2	s	6x29.A.C	-63.3908	0.2651	-2	NA	NA	Present in strain B.1.1.7, detected in the UK in December 2020 [(PHE Report)](https://assets.publishing.service.gov.uk/government/uploads/system/uploads/attachment_data/file/947048/Technical_Briefing_VOC_SH_NJL2_SH2.pdf)	-1.3174037085394465	-1.2041373547826457
P0DTC9	nc	194	S	L	0.047635	phosphosite	0.00522	2.71753	NA	NA	NA	NA	NA	NA	NA	NA	NA	NA	NA	NA	-2.281498311132726	-1.3219826687160166
P0DTC8	orf8	24	S	L	0.0318033	NA	0.19102	3.33503	7jtl.A	54.2	-1.29761	NA	NA	NA	NA	NA	NA	NA	NA	NA	-0.7188984243158466	-1.4973912791021269
P0DTD1	nsp13	460	K	R	0.029383	NA	0.00244	3.34525	6zsl.A	46.7	-0.338261	NA	NA	NA	NA	NA	NA	NA	NA	NA	-2.6108339156354674	-1.5317560853478036
P0DTD1	nsp15	33	T	I	0.023737	NA	0.13568	2.57611	6wlc.A	1.5	-1.36392	NA	NA	NA	NA	NA	NA	NA	NA	NA	-0.867452157534419	-1.6243912477544837
P0DTC3	orf3a	251	G	V	0.0231308	NA	0	3.57202	NA	NA	NA	NA	NA	NA	NA	NA	NA	NA	NA	NA	-5	-1.6356216311414058
P0DTD1	nsp5	89	L	F	0.0219355	NA	0.00116	2.53027	5rfv.B	0	2.46185	NA	NA	NA	NA	NA	NA	NA	NA	NA	-2.9318141382538383	-1.6586545198649307
P0DTC3	orf3a	223	T	I	0.0214226	NA	0	3.57202	6xdc.A	44.2	0.856816	P0DTC3	orf3a	6xdc.A.B	-53.163	1.0548	0	NA	NA	NA	-5	-1.668925141269868
P0DTD1	nsp12	254	E	D	0.0194092	NA	0	3.33546	6m71.A	9	2.31776	NA	NA	NA	NA	NA	NA	NA	NA	NA	-5	-1.7117686654033981
P0DTC2	s	439	N	K	0.01900232	NA	0.56266	2.54931	6xr8.A	18.8	-0.762532	NA	REGN10987 Fab Heavy Chain	6xdg.E.C	-0.011879	-0.206039	0	0.01559052	0.06594	NA	-0.24974623960303868	-1.7209648846221428
P0DTC2	s	439	N	K	0.01900232	NA	0.56266	2.54931	6xr8.A	18.8	-0.762532	NA	REGN10987 Fab Light Chain	6xdg.E.A	-0.656405	0.07251	1	0.01559052	0.06594	NA	-0.24974623960303868	-1.7209648846221428
P0DTD8	orf7b	5	S	L	0.0184004	NA	0.00874	3.97882	NA	NA	NA	NA	NA	NA	NA	NA	NA	NA	NA	NA	-2.057991946977687	-1.7349367755423961
P0DTC9	nc	67	P	S	0.0181418	NA	0.24892	2.70646	6vyo.A	47.2	1.49349	NA	NA	NA	NA	NA	NA	NA	NA	NA	-0.6039227608870463	-1.7410803022363253
P0DTC3	orf3a	172	G	V	0.017985	NA	0.0077	3.57202	6xdc.A	23.1	-0.00361005	NA	NA	NA	NA	NA	NA	NA	NA	NA	-2.1129456219490432	-1.7448481490110699
P0DTD1	nsp14	129	N	D	0.0178239	NA	0.25325	2.95186	5c8s.B	88.3	0.0430421	P0DTD1	nsp10	5c8s.B.A	-43.4427	0.6522	0	NA	NA	NA	-0.5964333974619482	-1.7487536729061073
P0DTD1	nsp16	216	R	C	0.0175018	NA	0.02863	2.94958	6w4h.A	61.8	0.966629	NA	NA	NA	NA	NA	NA	NA	NA	NA	-1.5430269863641821	-1.7566692114328373
P0DTD1	nsp13	290	H	Y	0.0174891	NA	0.00164	3.34678	6zsl.A	20.7	0.725301	NA	NA	NA	NA	NA	NA	NA	NA	NA	-2.7825160557860937	-1.7569842870328412
P0DTD1	nsp3	1683	I	T	0.0168405	NA	0.00408	2.64336	NA	NA	NA	NA	NA	NA	NA	NA	NA	NA	NA	NA	-2.388276691992658	-1.7733872079072273
P0DTC3	orf3a	75	K	N	0.0152976	NA	0.04309	3.57202	6xdc.A	29.3	2.05189	NA	NA	NA	NA	NA	NA	NA	NA	NA	-1.3655227298392683	-1.8150928947662237
P0DTD1	nsp3	428	T	I	0.0140938	NA	0.15461	3.08191	2w2g.A	0.2	-1.21479	NA	NA	NA	NA	NA	NA	NA	NA	NA	-0.8107343310654516	-1.850663859210736
P0DTD1	nsp12	776	V	L	0.0140811	NA	0.00159	3.32798	6m71.A	0.9	0.675196	NA	NA	NA	NA	NA	NA	NA	NA	NA	-2.795880017344075	-1.8510551030380378
P0DTD1	nsp13	261	E	D	0.01403022	NA	0.32728	3.34682	6zsl.A	51.5	1.28056	NA	NA	NA	NA	NA	NA	NA	NA	NA	-0.48506726389812277	-1.8526260870753406
P0DTD1	nsp12	185	A	S	0.0137335	NA	0.03643	3.33464	6m71.A	1	0.368359	NA	NA	NA	NA	NA	NA	NA	NA	NA	-1.4384216316990392	-1.861902653221135
P0DTD1	nsp13	218	K	R	0.0135258	NA	0.04053	3.35035	6zsl.A	97.6	-0.117284	NA	NA	NA	NA	NA	NA	NA	NA	NA	-1.39211625564301	-1.868516071233101
P0DTD1	nsp6	54	A	S	0.0129663	NA	0.04321	2.72252	NA	NA	NA	NA	NA	NA	NA	NA	NA	NA	NA	NA	-1.3643152374527774	-1.8868491225319262
P0DTD1	nsp9	101	M	I	0.01190241	NA	0.14187	2.72646	6w4b.B	35.9	0.65558399999999994	P0DTD1	nsp9	6w4b.A.B	-15.1588	-0.0086	0	NA	NA	NA	-0.8480788202000948	-1.9240003674995583
P0DTD1	nsp9	101	M	I	0.01190241	NA	0.14187	2.72646	6w4b.B	35.9	0.65558399999999994	P0DTD1	nsp9	6w4b.B.A	-14.7688	0.3814	0	NA	NA	NA	-0.8480788202000948	-1.9240003674995583
P0DTC9	nc	103	D	Y	0.0103256	NA	0.0043	2.70646	6vyo.A	55.3	-0.235883	NA	NA	NA	NA	NA	NA	NA	NA	NA	-2.3655227298392685	-1.9856643067362068
P0DTC9	nc	377	D	Y	0.0101645	NA	0.00317	2.72697	NA	NA	NA	NA	NA	NA	NA	NA	NA	NA	NA	NA	-2.4975728800155674	-1.9924869238792966
P0DTC9	nc	205	T	I	0.00985508	phosphosite	0.28099	2.70183	NA	NA	NA	NA	NA	NA	NA	NA	NA	NA	NA	NA	-0.5512936800949201	-2.0058993885245444
P0DTD1	nsp13	504	P	L	0.00938458	NA	0.00297	3.34529	6zsl.A	56.4	1.27807	NA	NA	NA	NA	NA	NA	NA	NA	NA	-2.5257837359237447	-2.0271226309716157
P0DTD1	nsp5	71	G	S	0.00924046	NA	0.14673	2.53027	5rfv.B	81.1	2.84175	NA	NA	NA	NA	NA	NA	NA	NA	NA	-0.8334514852612448	-2.0338366704507567
P0DTD1	nsp13	541	Y	C	0.00878691	NA	4.4e-4	3.34521	6zsl.A	21.9	2.37133	NA	NA	NA	NA	NA	NA	NA	NA	NA	-3.3467874862246565	-2.0556698512147715
P0DTC2	s	21	R	I	0.00816806	NA	0.21957	2.8189	6xr8.A	28.8	2.42611	NA	NA	NA	NA	NA	NA	NA	NA	NA	-0.6584072192547071	-2.0873497074802247
P0DTD1	nsp3	1788	M	I	0.007812005	NA	0.04798	2.64336	NA	NA	NA	NA	NA	NA	NA	NA	NA	NA	NA	NA	-1.3188492500675786	-2.106681910773083
P0DTD1	nsp2	180	L	S	0.00616737	NA	0.00232	2.54786	NA	NA	NA	NA	NA	NA	NA	NA	NA	NA	NA	NA	-2.632644078973981	-2.209196385363635
P0DTD1	nsp12	76	T	I	0.00606988	NA	0.02525	3.33175	6m71.A	68.5	1.27506	NA	NA	NA	NA	NA	NA	NA	NA	NA	-1.597566653780688	-2.216104992413471
P0DTC9	nc	145	H	Y	0.00598934	NA	0.0629	2.94983	6vyo.A	76.2	5.95247	NA	NA	NA	NA	NA	NA	NA	NA	NA	-1.2012803148149938	-2.22189652463704
P0DTD1	nsp7	25	S	L	0.00560362	NA	0.00103	2.74136	7jlt.A	44.8	-0.939558	P0DTD1	nsp8	2ahm.K.P	-9.91835	-1.32741	2	NA	NA	NA	-2.9829666607012197	-2.25075698918799
P0DTD1	nsp7	25	S	L	0.00560362	NA	0.00103	2.74136	7jlt.A	44.8	-0.939558	P0DTD1	nsp8	7btf.B.C	-3.13766	-1.54323	0	NA	NA	NA	-2.9829666607012197	-2.25075698918799
P0DTD1	nsp3	429	K	N	0.00521789	NA	0.11297	3.08191	2w2g.A	39.6	1.31269	NA	NA	NA	NA	NA	NA	NA	NA	NA	-0.9469984295996916	-2.2816735589827704
P0DTC3	orf3a	54	A	S	0.00520518	NA	0.2525	3.57202	6xdc.A	51.7	0.59414	P0DTC3	orf3a	6xdc.A.B	-53.9676	0.2502	0	NA	NA	NA	-0.597721418104439	-2.282730697466085
P0DTD1	nsp3	480	A	V	0.00509497	NA	0.56982	2.78277	2w2g.A	2.1	-1.06669	NA	NA	NA	NA	NA	NA	NA	NA	NA	-0.24425469007112124	-2.2920068057558645
P0DTC9	nc	13	P	T	0.00504834	NA	0.02752	2.88133	NA	NA	NA	NA	NA	NA	NA	NA	NA	NA	NA	NA	-1.5601937886066697	-2.29599198259122
P0DTD1	nsp12	141	T	I	0.0049805200000000004	NA	0.1767	3.33458	6m71.A	30.6	-1.51711	NA	NA	NA	NA	NA	NA	NA	NA	NA	-0.7527388731195329	-2.301854199594135
P0DTC3	orf3a	185	Q	H	0.00482369	NA	0.02231	3.57202	6xdc.A	39.9	0.579019	P0DTC3	orf3a	6xdc.A.B	-54.318	-0.1002	0	NA	NA	NA	-1.6513058097344588	-2.315721205729458
P0DTD1	nsp14	177	L	F	0.00481097	NA	0.009	3.02978	5c8s.B	26.5	0.219786	NA	NA	NA	NA	NA	NA	NA	NA	NA	-2.045275209020937	-2.3168655710424018
P0DTC2	s	215	D	H	0.00475163	NA	0.24546	2.62307	6xr8.A	37	2.45403	NA	NA	NA	NA	NA	NA	NA	NA	NA	-0.6100015773926668	-2.322244354248499
P0DTD1	nsp14	274	A	S	0.0045948	NA	0	2.96666	5c8s.B	0	2.38423	NA	NA	NA	NA	NA	NA	NA	NA	NA	-5	-2.336789227743489
P0DTC2	s	98	S	F	0.00454393	NA	0.66414	2.61109	6xr8.A	15	3.22541	NA	NA	NA	NA	NA	NA	NA	NA	NA	-0.1777338230186671	-2.341613649357104
P0DTC9	nc	188	S	L	0.00453122	NA	0	2.70183	NA	NA	NA	NA	NA	NA	NA	NA	NA	NA	NA	NA	-5	-2.342827458136109
P0DTC2	s	1073	K	N	0.004459157	NA	0.46601	2.53872	6xr8.A	52.6	1.11698	NA	NA	NA	NA	NA	NA	NA	NA	NA	-0.33159544446182193	-2.3497743884508515
P0DTC3	orf3a	171	S	L	0.00429809	NA	0.09286	3.57202	6xdc.A	13.7	-2.68358	NA	NA	NA	NA	NA	NA	NA	NA	NA	-1.0321245544519668	-2.365715232464332
P0DTD1	nsp15	217	A	V	0.00422603	NA	0.0037	2.57611	6wlc.A	53.4	1.64146	NA	NA	NA	NA	NA	NA	NA	NA	NA	-2.430626090384954	-2.3730409728354873
P0DTC3	orf3a	166	S	L	0.00417516	NA	0.00856	3.94622	6xdc.A	53.8	-0.164117	P0DTC3	orf3a	6xdc.A.B	-55.5887	-1.3709	0	NA	NA	NA	-2.067019178076802	-2.3782879341369507
P0DTD1	nsp3	295	H	Y	0.00414549	NA	0.04329	2.64336	6vxs.A	33	-0.86867	NA	NA	NA	NA	NA	NA	NA	NA	NA	-1.3635121036466344	-2.3813777584625195
P0DTC9	nc	183	S	Y	0.00408191	phosphosite	0.00411	2.70183	NA	NA	NA	NA	NA	NA	NA	NA	NA	NA	NA	NA	-2.3851027839668655	-2.3880739269963422
P0DTC9	nc	193	S	I	0.00406495	NA	0.00514	2.71975	NA	NA	NA	NA	NA	NA	NA	NA	NA	NA	NA	NA	-2.2881927709588092	-2.3898777157233457
P0DTD1	nsp15	335	D	Y	0.00376824	NA	0.00573	2.57611	6wlc.A	92.8	-0.0992909	NA	NA	NA	NA	NA	NA	NA	NA	NA	-2.2410881076020264	-2.422710458440354
P0DTC2	s	1263	P	L	0.00373857	NA	0.00362	2.5393	NA	NA	NA	NA	NA	NA	NA	NA	NA	NA	NA	NA	-2.4400933749638876	-2.4261343748192337
P0DTD1	nsp3	1200	P	S	0.00371314	NA	0.17633	2.6422	2k87.A	59.1	1.01888	NA	NA	NA	NA	NA	NA	NA	NA	NA	-0.7536491635437438	-2.4290906328430344
P0DTC2	s	723	T	I	0.0037089	NA	0.03842	2.5439600000000002	6xr8.A	36.4	-0.767582	NA	NA	NA	NA	NA	NA	NA	NA	NA	-1.4153296155356512	-2.4295854995200505
P0DTD1	nsp1	110	H	Y	0.00370466	NA	0.04511	3.35006	7k7p.A	22.4	-0.978426	NA	NA	NA	NA	NA	NA	NA	NA	NA	-1.345630909024714	-2.43008093072743
P0DTD1	nsp15	335	D	V	0.00368771	NA	3.8e-4	2.57611	6wlc.A	92.8	1.42356	NA	NA	NA	NA	NA	NA	NA	NA	NA	-3.408935392973501	-2.432067152219133
P0DTC3	orf3a	151	T	I	0.00361565	NA	0.00566	3.57202	6xdc.A	1.2	2.76977	NA	NA	NA	NA	NA	NA	NA	NA	NA	-2.2464169411070936	-2.4406141225806075
P0DTC5	m	175	T	M	0.00358174	NA	0.02823	2.71348	NA	NA	NA	NA	NA	NA	NA	NA	NA	NA	NA	NA	-1.5491353076202339	-2.4446951087118927
P0DTC3	orf3a	16	K	N	0.003581737	NA	0.02861	4.08756	NA	NA	NA	NA	NA	NA	NA	NA	NA	NA	NA	NA	-1.5433303705762424	-2.444695471456409
P0DTD1	nsp12	449	A	V	0.00355631	NA	3.7e-4	3.3294	6m71.A	11.2	-1.18244	NA	NA	NA	NA	NA	NA	NA	NA	NA	-3.42021640338319	-2.44778090865426
P0DTC9	nc	334	T	I	0.00350968	NA	0.03095	2.7079	2cjr.A	64.2	-0.0678206	P0DTC9	nc	7c22.A.B	-88.0872	-0.723	0	NA	NA	NA	-1.509199047989145	-2.45349681963312
P0DTC8	orf8	121	I	L	0.00347577	NA	0	3.74596	7jtl.A	92.5	-0.516121	NA	NA	NA	NA	NA	NA	NA	NA	NA	-5	-2.457701272138874
P0DTC3	orf3a	108	L	F	0.0034249	NA	0.02789	3.57202	6xdc.A	46.3	-0.0520428	P0DTC3	orf3a	6xdc.A.B	-55.3943	-1.1765	0	NA	NA	NA	-1.5543957967264024	-2.4640859020048276
P0DTC3	orf3a	172	G	R	0.00342067	NA	0.00514	3.57202	6xdc.A	23.1	-1.03383	NA	NA	NA	NA	NA	NA	NA	NA	NA	-2.2881927709588092	-2.4646210552086845
P0DTC3	orf3a	38	Q	R	0.00341643	NA	0	3.94622	NA	NA	NA	NA	NA	NA	NA	NA	NA	NA	NA	NA	-5	-2.4651581361431765
P0DTC9	nc	13	P	L	0.0033147	NA	0.01087	2.88133	NA	NA	NA	NA	NA	NA	NA	NA	NA	NA	NA	NA	-1.963371104637839	-2.4782475365932357
P0DTD1	nsp12	227	P	L	0.00323416	NA	0.04291	3.33315	6m71.A	78.7	0.780347	NA	NA	NA	NA	NA	NA	NA	NA	NA	-1.3673402867060864	-2.4888977347927113
P0DTD1	nsp3	229	E	G	0.00320025	NA	0.02745	2.64336	6vxs.A	64.5	0.930852	NA	NA	NA	NA	NA	NA	NA	NA	NA	-1.5612994670992637	-2.4934611453543956
P0DTD1	nsp5	132	P	S	0.00319601	NA	1	2.53089	5rfv.B	18.6	3.20782	NA	NA	NA	NA	NA	NA	NA	NA	NA	4.342923104481638e-6	-2.4940351273536625
P0DTD1	nsp3	822	P	S	0.00306461	NA	0.8363	2.64336	7cmd.A	88.4	1.17788	NA	NA	NA	NA	NA	NA	NA	NA	NA	-0.0776327101997203	-2.5122099646331804
P0DTC2	s	255	S	F	0.00306037	NA	0.04887	2.59021	6xr8.A	45	-0.528638	NA	NA	NA	NA	NA	NA	NA	NA	NA	-1.3108688027655022	-2.5128092859964712
P0DTD1	nsp13	244	E	D	0.00302646	NA	0.00761	3.34695	6zsl.A	49.2	1.26978	NA	NA	NA	NA	NA	NA	NA	NA	NA	-2.1180450286603993	-2.5176324355668407
P0DTC2	s	936	D	Y	0.00295017	NA	0.02193	2.53872	6xr8.A	62.4	-0.682135	NA	NA	NA	NA	NA	NA	NA	NA	NA	-1.6587633767613077	-2.528683347068803
P0DTD1	nsp5	132	P	L	0.00294593	NA	0.09905	2.53089	5rfv.B	18.6	3.26305	NA	NA	NA	NA	NA	NA	NA	NA	NA	-1.0041016763535628	-2.5293058547744014
P0DTC8	orf8	120	F	L	0.00290778	NA	0	3.33769	7jtl.A	40.1	2.0905	NA	NA	NA	NA	NA	NA	NA	NA	NA	-5	-2.5349474569209622
P0DTD1	nsp12	638	L	F	0.00288235	NA	0.01789	3.32251	6m71.A	1.1	1.27871	NA	NA	NA	NA	NA	NA	NA	NA	NA	-1.747146969020107	-2.5387491547138015
P0DTD1	nsp16	216	R	S	0.00285267	NA	0.12025	2.94958	6w4h.A	61.8	1.12581	NA	NA	NA	NA	NA	NA	NA	NA	NA	-0.9198788004905197	-2.543228713256535
P0DTD1	nsp7	3	M	I	0.002772136	NA	0.00201	2.74136	7jlt.A	15.2	0.413059	NA	NA	NA	NA	NA	NA	NA	NA	NA	-2.694648630553376	-2.555621644075859
P0DTD1	nsp15	271	M	I	0.002729746	NA	0.09166	2.57611	6wlc.A	37.2	1.50972	NA	NA	NA	NA	NA	NA	NA	NA	NA	-1.037772768649915	-2.5622896984612415
P0DTC3	orf3a	69	W	L	0.00270008	NA	0.03081	3.57202	6xdc.A	64.5	0.452525	NA	NA	NA	NA	NA	NA	NA	NA	NA	-1.5111673656175995	-2.567017888813512
P0DTD1	nsp8	10	P	S	0.00268736	NA	0.09673	2.60042	2ahm.H	85.9	1.14119	P0DTD1	nsp13	7cxm.D.E	-5.10842	0.50863	0	NA	NA	NA	-1.0143939169475635	-2.569061087073341
P0DTC3	orf3a	176	T	I	0.00267889	NA	0.01151	3.57202	6xdc.A	92.5	0.00268119	NA	NA	NA	NA	NA	NA	NA	NA	NA	-1.9385475209128067	-2.570426963998401
P0DTC3	orf3a	156	Y	C	0.00265769	NA	0	3.57202	6xdc.A	0.2	3.54982	NA	NA	NA	NA	NA	NA	NA	NA	NA	-5	-2.5738646391900946
P0DTD1	nsp16	216	R	H	0.00264921	NA	0.00695	2.94958	6w4h.A	61.8	1.13877	NA	NA	NA	NA	NA	NA	NA	NA	NA	-2.157390760389438	-2.5752473647218506
P0DTD1	nsp6	277	G	S	0.00264074	NA	0	2.59742	NA	NA	NA	NA	NA	NA	NA	NA	NA	NA	NA	NA	-5	-2.57663286830722
P0DTD1	nsp14	22	Q	H	0.002615303	NA	0.68205	2.957	5c8s.B	27.1	-0.287307	P0DTD1	nsp10	5c8s.B.A	-44.2641	-0.1692	0	NA	NA	NA	-0.16617741929843363	-2.580820565159393
P0DTD1	nsp14	347	E	G	0.00260683	NA	0.16778	2.96054	5c8s.B	61.7	1.12781	NA	NA	NA	NA	NA	NA	NA	NA	NA	-0.7752339259520893	-2.5822244899929134
P0DTD1	nsp12	97	A	V	0.00260259	NA	0.031	3.33479	6m71.A	4.4	0.381211	NA	NA	NA	NA	NA	NA	NA	NA	NA	-1.5084982337626736	-2.5829287397975875
P0DTC3	orf3a	131	W	C	0.00257292	NA	0.01862	3.57202	6xdc.A	72.2	0.785613	NA	NA	NA	NA	NA	NA	NA	NA	NA	-1.7297871451037574	-2.587889044890019
P0DTC9	nc	197	S	L	0.00257292	phosphosite	0.01635	2.70791	NA	NA	NA	NA	NA	NA	NA	NA	NA	NA	NA	NA	-1.7862167006646958	-2.587889044890019
P0DTD1	nsp15	327	I	L	0.00256868	NA	0.12585	2.57611	6wlc.A	1	1.20297	NA	NA	NA	NA	NA	NA	NA	NA	NA	-0.9001122725885332	-2.588602548074091
P0DTD1	nsp12	666	M	I	0.002568676	NA	0.31278	3.323	6m71.A	9.5	-0.0334711	P0DTD1	nsp8	7cxm.A.B	-52.6455	0.6311	0	NA	NA	NA	-0.5047471399288168	-2.5886032217440595
P0DTD1	nsp12	666	M	I	0.002568676	NA	0.31278	3.323	6m71.A	9.5	-0.0334711	P0DTD1	nsp8	7btf.A.C	-72.2774	0.3234	0	NA	NA	NA	-0.5047471399288168	-2.5886032217440595
P0DTC3	orf3a	196	G	V	0.00256444	NA	0.01162	3.57202	6xdc.A	23.3	3.90175	NA	NA	NA	NA	NA	NA	NA	NA	NA	-1.9344202852715515	-2.5893172254030943
P0DTD1	nsp4	308	F	Y	0.00251781	NA	0.02236	2.45782	NA	NA	NA	NA	NA	NA	NA	NA	NA	NA	NA	NA	-1.6503340159033704	-2.5972555724199506
P0DTC2	s	622	V	F	0.00249662	NA	0.02283	2.54669	6xr8.A	46.9	-0.357309	NA	NA	NA	NA	NA	NA	NA	NA	NA	-1.6413039004261896	-2.600911499472893
P0DTC9	nc	190	S	I	0.00241608	NA	0.002	2.70183	NA	NA	NA	NA	NA	NA	NA	NA	NA	NA	NA	NA	-2.696803942579511	-2.6150948823706366
P0DTC3	orf3a	53	L	F	0.0023525	NA	0.02202	3.57202	6xdc.A	15.9	0.650442	P0DTC3	orf3a	6xdc.A.B	-54.2469	-0.0291	0	NA	NA	NA	-1.6569855028492324	-2.6266281828186995
P0DTC3	orf3a	224	G	C	0.00234826	NA	0	3.57202	6xdc.A	79.2	2.96935	NA	NA	NA	NA	NA	NA	NA	NA	NA	-5	-2.627408315296699
P0DTD1	nsp15	334	K	R	0.00232283	NA	0.04987	2.57611	6wlc.A	60.1	0.110665	NA	NA	NA	NA	NA	NA	NA	NA	NA	-1.302073555193495	-2.6321169083352496
P0DTD1	nsp13	260	D	Y	0.00228468	NA	6.2e-4	3.37214	6zsl.A	91.8	-0.0161886	NA	NA	NA	NA	NA	NA	NA	NA	NA	-3.2006594505464183	-2.6392778695707046
P0DTC9	nc	209	R	I	0.00228044	NA	0.03037	2.79219	NA	NA	NA	NA	NA	NA	NA	NA	NA	NA	NA	NA	-1.5174122304732325	-2.6400810804476933
P0DTD1	nsp14	233	F	L	0.0022762	NA	0.13368	2.95379	5c8s.B	11.5	1.76231	NA	NA	NA	NA	NA	NA	NA	NA	NA	-0.8739010767113957	-2.6408857795850937
P0DTC2	s	929	S	T	0.00225925	NA	0.04592	2.53872	6xr8.A	53	0.405773	NA	NA	NA	NA	NA	NA	NA	NA	NA	-1.3379035545820765	-2.6441176558825576
P0DTD1	nsp15	205	P	S	0.00225077	NA	0.01542	2.57611	6wlc.A	36.7	3.08031	NA	NA	NA	NA	NA	NA	NA	NA	NA	-1.8116340739368517	-2.6457436184647762
P0DTD1	nsp8	107	I	V	0.0022211	NA	0.02228	2.6013	7jlt.D	23.8	0.955965	P0DTD1	nsp12	7cxm.B.A	-53.1941	0.0825	0	NA	NA	NA	-1.6518899315197622	-2.651480963792854
P0DTD1	nsp8	107	I	V	0.0022211	NA	0.02228	2.6013	7jlt.D	23.8	0.955965	P0DTD1	nsp12	7btf.C.A	-72.1732	0.4276	0	NA	NA	NA	-1.6518899315197622	-2.651480963792854
P0DTD1	nsp8	107	I	V	0.0022211	NA	0.02228	2.6013	7jlt.D	23.8	0.955965	P0DTD1	nsp7	2ahm.O.K	-47.8242	0.3162	0	NA	NA	NA	-1.6518899315197622	-2.651480963792854
P0DTD1	nsp2	194	H	Y	0.00221686	NA	0.0261	2.64611	NA	NA	NA	NA	NA	NA	NA	NA	NA	NA	NA	NA	-1.5831931281770555	-2.652307085677536
P0DTD1	nsp12	647	S	I	0.00218295	NA	8e-4	3.32307	6m71.A	52.6	2.27427	NA	NA	NA	NA	NA	NA	NA	NA	NA	-3.09151498112135	-2.6589712702703316
P0DTD8	orf7b	41	C	F	0.00217448	NA	0	4.32193	NA	NA	NA	NA	NA	NA	NA	NA	NA	NA	NA	NA	-5	-2.66065192711802
P0DTD1	nsp16	215	P	L	0.00215328	NA	0.43784	2.94113	6w4h.A	55.9	2.24404	NA	NA	NA	NA	NA	NA	NA	NA	NA	-0.3586746459563044	-2.6648872648489794
P0DTD1	nsp3	1004	T	I	0.00213633	NA	0.54612	2.64336	7cmd.A	13.2	-1.25008	NA	NA	NA	NA	NA	NA	NA	NA	NA	-0.2627039661551712	-2.6683035041031076
P0DTD1	nsp1	144	D	A	0.00213209	NA	0.0354	3.35006	NA	NA	NA	NA	NA	NA	NA	NA	NA	NA	NA	NA	-1.450874073241889	-2.6691622862202
P0DTC2	s	261	G	V	0.00211937	NA	0.52089	2.74656	6xr8.A	0	1.3363	NA	NA	NA	NA	NA	NA	NA	NA	NA	-0.2832456425673029	-2.671748868859088
P0DTC3	orf3a	104	P	L	0.00211513	NA	0.25552	3.57202	6xdc.A	45.7	1.36911	NA	NA	NA	NA	NA	NA	NA	NA	NA	-0.5925581050415395	-2.6726144978227246
P0DTD1	nsp2	23	D	Y	0.00211089	NA	0.01442	2.54786	NA	NA	NA	NA	NA	NA	NA	NA	NA	NA	NA	NA	-1.8407336689065057	-2.673481855590862
P0DTC9	nc	391	T	I	0.0021066600000000002	phosphosite	0.20947	2.92776	NA	NA	NA	NA	NA	NA	NA	NA	NA	NA	NA	NA	-0.6788574347705517	-2.674348897286477
P0DTD1	nsp12	803	T	I	0.0020897	NA	0.00402	3.32363	6m71.A	64.8	0.0656098	NA	NA	NA	NA	NA	NA	NA	NA	NA	-2.3946949538588904	-2.6778427517669225
P0DTD1	nsp16	34	A	V	0.00208122	NA	0.47086	2.94841	6w4h.A	13.6	-1.1835	NA	NA	NA	NA	NA	NA	NA	NA	NA	-0.3270989783818557	-2.6796002762401456
P0DTD1	nsp3	307	G	C	0.00207698	NA	0.00487	2.64336	6vxs.A	78.1	2.73805	NA	NA	NA	NA	NA	NA	NA	NA	NA	-2.3115801779972895	-2.6804817128565666
P0DTC2	s	939	S	F	0.00206427	NA	0.00945	2.53872	6xr8.A	69.8	-2.2938	NA	NA	NA	NA	NA	NA	NA	NA	NA	-2.024108863598207	-2.683134713772356
P0DTC2	s	25	P	S	0.00205579	NA	0.84086	2.79254	6xr8.A	78.5	1.01741	NA	NA	NA	NA	NA	NA	NA	NA	NA	-0.07527114171302489	-2.684913829223296
P0DTC2	s	26	P	S	0.00205579	NA	0.39889	2.79564	6xr8.A	91.8	1.03445	NA	NA	NA	NA	NA	NA	NA	NA	Present in strain P.1, detected in Manaus, Brazil in December 2020 [(Faria et al. 2021)](https://virological.org/t/genomic-characterisation-of-an-emergent-sars-cov-2-lineage-in-manaus-preliminary-findings/586)	-0.3991359636901604	-2.684913829223296
P0DTC9	nc	204	G	V	0.00204307	NA	0.00644	2.70183	NA	NA	NA	NA	NA	NA	NA	NA	NA	NA	NA	NA	-2.1904402853647325	-2.68759624298427
P0DTD1	nsp12	411	K	R	0.00204307	NA	0.08784	3.33237	6m71.A	78.3	-0.185021	P0DTD1	nsp7	7cxm.A.C	-19.1738	-0.1792	1	NA	NA	NA	-1.0562582341686861	-2.68759624298427
P0DTD1	nsp1	87	E	D	0.001992209	NA	0	3.35006	7k7p.A	23.5	-0.00707175	NA	NA	NA	NA	NA	NA	NA	NA	NA	-5	-2.698490590788178
P0DTD1	nsp3	231	A	V	0.00198373	NA	0.00362	2.64336	6vxs.A	0	0.814804	NA	NA	NA	NA	NA	NA	NA	NA	NA	-2.4400933749638876	-2.700333656179661
P0DTD1	nsp8	158	Q	H	0.001983729	NA	0.03608	2.61528	7jlt.D	42.7	1.34779	NA	NA	NA	NA	NA	NA	NA	NA	NA	-1.4426131179404929	-2.700333874009854
P0DTD1	nsp9	42	L	F	0.00195406	NA	0.09312	2.7264	6w4b.B	0	7.42179	NA	NA	NA	NA	NA	NA	NA	NA	NA	-1.0309103970450786	-2.706845249099531
P0DTD1	nsp15	320	V	L	0.00194558	NA	0.00499	2.57611	6wlc.A	7.2	0.417032	NA	NA	NA	NA	NA	NA	NA	NA	NA	-2.3010299956639813	-2.7087244129780803
P0DTC2	s	1253	C	F	0.00194134	NA	0.00236	2.54964	NA	NA	NA	NA	NA	NA	NA	NA	NA	NA	NA	NA	-2.625251653989896	-2.709667052871496
P0DTD1	nsp13	78	P	L	0.00192863	NA	0.06734	3.35251	6zsl.A	98	1.76365	P0DTD1	nsp8	7cxm.E.D	-5.81362	-0.19657	0	NA	NA	NA	-1.1716623999409956	-2.7125050709066425
P0DTC3	orf3a	64	T	I	0.00192015	NA	0.05147	3.57202	6xdc.A	57	0.709424	P0DTC3	orf3a	6xdc.A.B	-55.1203	-0.9025	0	NA	NA	NA	-1.2883614617676509	-2.7144089388466783
P0DTC6	orf6	61	D	H	0.00191591	NA	0.00458	3.5517	NA	NA	NA	NA	NA	NA	NA	NA	NA	NA	NA	NA	-2.338187314462739	-2.7153640118203293
P0DTC2	s	574	D	Y	0.00191167	NA	1	2.55259	6xr8.A	29.4	-3.41864	P0DTC2	s	6x29.A.B	-65.5268	0.1657	0	NA	NA	NA	4.342923104481638e-6	-2.716321189760054
P0DTD1	nsp3	985	P	S	0.00189896	NA	0.22068	2.64336	7cmd.A	20.8	2.30747	NA	NA	NA	NA	NA	NA	NA	NA	NA	-0.656217345330471	-2.7192031716384326
P0DTC3	orf3a	85	L	F	0.001873524	NA	0.02145	3.94622	6xdc.A	43.6	3.33746	P0DTC3	orf3a	6xdc.A.B	-51.5986	2.6192	1	NA	NA	NA	-1.6683702823700677	-2.7250288416135358
P0DTC5	m	2	A	V	0.00186505	NA	0.01491	2.88371	NA	NA	NA	NA	NA	NA	NA	NA	NA	NA	NA	NA	-1.8262311768633501	-2.7269871469044915
P0DTD1	nsp16	167	V	A	0.00185657	NA	0.07968	2.95075	6w4h.A	0.2	3.01821	NA	NA	NA	NA	NA	NA	NA	NA	NA	-1.0985961731747482	-2.7289557185457745
P0DTD1	nsp3	779	T	I	0.00184385	NA	0.09026	2.64336	7cmd.A	0	3.82481	NA	NA	NA	NA	NA	NA	NA	NA	NA	-1.044456557540257	-2.731925408707007
P0DTC5	m	209	D	Y	0.00183961	NA	0.02188	2.76282	NA	NA	NA	NA	NA	NA	NA	NA	NA	NA	NA	NA	-1.6597542384320683	-2.732919835220487
P0DTC6	orf6	61	D	V	0.00183538	NA	0.00301	3.5517	NA	NA	NA	NA	NA	NA	NA	NA	NA	NA	NA	NA	-2.5199930570428495	-2.733914190529148
P0DTC9	nc	202	S	C	0.00178451	phosphosite	0.00183	2.72872	NA	NA	NA	NA	NA	NA	NA	NA	NA	NA	NA	NA	-2.7351821769904636	-2.7460541171954844
P0DTC8	orf8	40	H	Y	0.00178027	NA	0.15373	3.33503	7jtl.A	80.8	1.00479	NA	NA	NA	NA	NA	NA	NA	NA	NA	-0.8132131232667513	-2.747081465853957
P0DTD1	nsp5	108	P	S	0.00178027	NA	0.32929	2.53027	5rfv.B	37.1	2.5829	NA	NA	NA	NA	NA	NA	NA	NA	NA	-0.48240826928809216	-2.747081465853957
P0DTD1	nsp5	260	A	V	0.00178027	NA	0.01875	2.5812	5rfv.B	45.3	0.722271	NA	NA	NA	NA	NA	NA	NA	NA	NA	-1.7267671659569543	-2.747081465853957
P0DTD1	nsp10	104	A	V	0.00177603	NA	1	3.19245	6w4h.B	22	1.27354	NA	NA	NA	NA	NA	NA	NA	NA	NA	4.342923104481638e-6	-2.7481112505286407
P0DTD1	nsp12	434	S	F	0.00176756	NA	0.00166	3.33285	6m71.A	49.6	1.26316	NA	NA	NA	NA	NA	NA	NA	NA	NA	-2.7772835288524167	-2.7501757311162653
P0DTC8	orf8	67	S	F	0.00176332	NA	0.13531	3.33575	7jtl.A	75.5	1.9032	NA	NA	NA	NA	NA	NA	NA	NA	NA	-0.868638010884057	-2.7512128878089346
P0DTD1	nsp3	352	R	C	0.00175908	NA	0.02606	2.64336	6vxs.A	66.7	0.836328	NA	NA	NA	NA	NA	NA	NA	NA	NA	-1.583858968831671	-2.752252527309063
P0DTC3	orf3a	90	V	F	0.00174212	NA	0.01449	3.94622	6xdc.A	41.3	-0.15851	NA	NA	NA	NA	NA	NA	NA	NA	NA	-1.8386319977650252	-2.7564361529892065
P0DTD1	nsp3	1198	T	K	0.00174212	NA	0.02699	2.6422	2k87.A	55.5	-0.591181	NA	NA	NA	NA	NA	NA	NA	NA	NA	-1.5686362358410126	-2.7564361529892065
P0DTD1	nsp5	278	G	R	0.00172093	NA	0.00124	2.53321	5rfv.B	102.1	2.08687	NA	NA	NA	NA	NA	NA	NA	NA	NA	-2.9030899869919438	-2.761720494937105
P0DTD1	nsp13	296	A	S	0.00171669	NA	0.01411	3.34553	6zsl.A	0.2	0.807137	NA	NA	NA	NA	NA	NA	NA	NA	NA	-1.8501653032842151	-2.7627856261697334
P0DTC9	nc	206	S	F	0.0016955	phosphosite	0.00168	2.70183	NA	NA	NA	NA	NA	NA	NA	NA	NA	NA	NA	NA	-2.7721132953863266	-2.768148276256584
P0DTC9	nc	401	D	Y	0.0016955	NA	0.01792	3.12278	NA	NA	NA	NA	NA	NA	NA	NA	NA	NA	NA	NA	-1.7464197104378172	-2.768148276256584
P0DTD1	nsp3	340	P	L	0.00168702	NA	0.23233	2.64336	6vxs.A	24.9	1.88341	NA	NA	NA	NA	NA	NA	NA	NA	NA	-0.6338760149788664	-2.7703130393332054
P0DTD1	nsp2	573	T	I	0.0016743	NA	0.00857	2.54966	NA	NA	NA	NA	NA	NA	NA	NA	NA	NA	NA	NA	-2.0665127121512947	-2.7735805513513974
P0DTC2	s	29	T	I	0.00166159	phosphosite	0.39739	2.79709	6xr8.A	9.9	3.94091	NA	NA	NA	NA	NA	NA	NA	NA	NA	-0.40077213722620364	-2.7768702356127677
P0DTC3	orf3a	99	A	V	0.00165735	NA	0.01273	3.94622	6xdc.A	81.8	-0.330671	NA	NA	NA	NA	NA	NA	NA	NA	NA	-1.8948305720006684	-2.77797322613854
P0DTD1	nsp8	148	T	I	0.00164887	NA	0.48383	2.59825	7jlt.D	47.5	-1.41697	NA	NA	NA	NA	NA	NA	NA	NA	NA	-0.3152982305149063	-2.780187646823627
P0DTC2	s	181	G	V	0.00163192	NA	0.28369	2.75218	6xr8.A	33.1	4.93537	NA	NA	NA	NA	NA	NA	NA	NA	NA	-0.5471406642041478	-2.784648007024709
P0DTC8	orf8	36	P	S	0.00163192	NA	0	3.33503	7jtl.A	19.3	3.2513	NA	NA	NA	NA	NA	NA	NA	NA	NA	-5	-2.784648007024709
P0DTD1	nsp3	462	K	N	0.00162344	NA	0.03061	2.9206	2w2g.A	70.8	0.633371	NA	NA	NA	NA	NA	NA	NA	NA	NA	-1.513994813637758	-2.786896813528603
P0DTD1	nsp5	212	V	F	0.0016192	NA	0.00114	2.53178	5rfv.B	6.7	0.390497	NA	NA	NA	NA	NA	NA	NA	NA	NA	-2.939302159646388	-2.78802559858604
P0DTC9	nc	186	S	Y	0.00161072	NA	0.00289	2.70183	NA	NA	NA	NA	NA	NA	NA	NA	NA	NA	NA	NA	-2.537602002101044	-2.7902920085682115
P0DTD1	nsp13	581	L	F	0.00161072	NA	0.01372	3.34699	6zsl.A	1.9	0.764317	NA	NA	NA	NA	NA	NA	NA	NA	NA	-1.862329462763245	-2.7902920085682115
P0DTD1	nsp14	16	T	I	0.00160648	NA	0.18001	2.9523	5c8s.B	59.6	2.28135	NA	NA	NA	NA	NA	NA	NA	NA	NA	-0.7446792426348918	-2.791429664354851
P0DTD1	nsp10	102	T	I	0.00157257	NA	0.02028	3.06471	6w4h.B	89.5	-0.849705	NA	NA	NA	NA	NA	NA	NA	NA	NA	-1.692717952966654	-2.800637071237062
P0DTD1	nsp12	264	P	T	0.00156833	NA	0.66587	3.34897	6m71.A	73.5	1.97646	NA	NA	NA	NA	NA	NA	NA	NA	NA	-0.17660402913820938	-2.801802188581934
P0DTC3	orf3a	93	H	Y	0.0015641	NA	0	3.94622	6xdc.A	20.8	-0.127728	NA	NA	NA	NA	NA	NA	NA	NA	NA	-5	-2.8029676810819986
P0DTD1	nsp12	744	E	D	0.00155562	NA	0.42145	3.33115	6m71.A	25.2	1.22946	NA	NA	NA	NA	NA	NA	NA	NA	NA	-0.3752436371806671	-2.80531363942328
P0DTD1	nsp13	588	T	I	0.00154714	NA	0.38817	3.36933	6zsl.A	53.4	-1.09538	NA	NA	NA	NA	NA	NA	NA	NA	NA	-0.4109668443041566	-2.807672338944973
P0DTC9	nc	383	P	L	0.0015429	NA	0.00369	2.84858	NA	NA	NA	NA	NA	NA	NA	NA	NA	NA	NA	NA	-2.431798275933005	-2.8088565100451013
P0DTD1	nsp13	392	R	C	0.00152171	NA	0.01429	3.34694	6zsl.A	82	0.784687	NA	NA	NA	NA	NA	NA	NA	NA	NA	-1.8446639625349381	-2.8148234522763107
P0DTC2	s	190	R	M	0.00150475	NA	0.01579	2.87783	6xr8.A	30.2	0.911451	NA	NA	NA	NA	NA	NA	NA	NA	NA	-1.8013429130455774	-2.8196590388314324
P0DTC9	nc	72	V	I	0.00150052	NA	0	2.70646	6vyo.A	5.4	0.094674	NA	NA	NA	NA	NA	NA	NA	NA	NA	-5	-2.8208735200880626
P0DTC2	s	613	Q	H	0.001496279	NA	0.05794	2.54669	6xr8.A	25	0.152524	P0DTC2	s	6x29.A.B	-66.6523	-0.9598	1	NA	NA	NA	-1.2369465597003853	-2.8220945786412326
P0DTD1	nsp3	1063	T	I	0.00147508	NA	0.02095	2.64336	NA	NA	NA	NA	NA	NA	NA	NA	NA	NA	NA	NA	-1.678608721688311	-2.828250150641225
P0DTC8	orf8	118	L	V	0.00147084	NA	0	3.33176	7jtl.A	7.1	1.22922	NA	NA	NA	NA	NA	NA	NA	NA	NA	-5	-2.8294918630661643
P0DTD1	nsp3	861	A	V	0.00146661	NA	0.49022	2.64336	7cmd.A	0	-1.39619	NA	NA	NA	NA	NA	NA	NA	NA	NA	-0.30960011528754305	-2.8307341947445757
P0DTD1	nsp16	134	P	S	0.00145813	NA	0.72677	3.0926	6w4h.A	70.8	1.33495	NA	NA	NA	NA	NA	NA	NA	NA	NA	-0.13859703239475307	-2.8332354868021423
P0DTC9	nc	359	A	S	0.00144965	NA	0	2.7048	2cjr.A	11.9	1.04646	NA	NA	NA	NA	NA	NA	NA	NA	NA	-5	-2.835751268387566
P0DTD1	nsp3	646	R	W	0.00144117	NA	0.04317	2.64336	2w2g.A	26	2.55182	NA	NA	NA	NA	NA	NA	NA	NA	NA	-1.364717362001788	-2.838281708349807
P0DTC2	s	769	G	V	0.0014369300000000001	NA	0.03429	2.54194	6xr8.A	51.9	0.0826742	NA	NA	NA	NA	NA	NA	NA	NA	NA	-1.4647058799572295	-2.8395524787974007
P0DTD1	nsp3	1866	T	I	0.0014369300000000001	NA	0.00508	2.64336	NA	NA	NA	NA	NA	NA	NA	NA	NA	NA	NA	NA	-2.2932822176632413	-2.8395524787974007
P0DTD1	nsp13	297	L	F	0.00141998	NA	0.02137	3.34553	6zsl.A	28.9	1.38037	NA	NA	NA	NA	NA	NA	NA	NA	NA	-1.669992299127241	-2.8446700366261126
P0DTD1	nsp4	309	G	C	0.00141998	NA	0.03141	2.45782	NA	NA	NA	NA	NA	NA	NA	NA	NA	NA	NA	NA	-1.5027938192960455	-2.8446700366261126
P0DTC9	nc	325	T	I	0.00141574	NA	0.16604	2.7079	2cjr.A	40.3	1.32462	NA	NA	NA	NA	NA	NA	NA	NA	NA	-0.779761120065596	-2.8459596658309154
P0DTC2	s	1219	G	V	0.0014115	NA	0.00385	2.53872	NA	NA	NA	NA	NA	NA	NA	NA	NA	NA	NA	NA	-2.413412695328245	-2.847253135973539
P0DTC5	m	86	C	F	0.00140726	NA	0.03918	2.72117	NA	NA	NA	NA	NA	NA	NA	NA	NA	NA	NA	NA	-1.4068247365218973	-2.848550470001485
P0DTC4	e	68	S	F	0.00140302	NA	0.0371	3.46438	NA	NA	NA	NA	NA	NA	NA	NA	NA	NA	NA	NA	-1.4305090456512168	-2.8498516910685203
P0DTD1	nsp3	1811	V	I	0.00140302	NA	0	2.64336	NA	NA	NA	NA	NA	NA	NA	NA	NA	NA	NA	NA	-5	-2.8498516910685203
P0DTD1	nsp12	91	K	R	0.00139879	NA	0.02729	3.33479	6m71.A	54	0.181582	NA	NA	NA	NA	NA	NA	NA	NA	NA	-1.563837352959244	-2.851153739778026
P0DTD1	nsp3	465	A	V	0.00139879	NA	0.37262	2.79344	2w2g.A	32.9	1.68545	NA	NA	NA	NA	NA	NA	NA	NA	NA	-0.42872218349781427	-2.851153739778026
P0DTD1	nsp3	503	P	S	0.00139879	NA	0.02578	2.77881	2w2g.A	58.9	2.01445	NA	NA	NA	NA	NA	NA	NA	NA	NA	-1.5885486578620625	-2.851153739778026
P0DTD1	nsp16	182	K	N	0.001360639	NA	0.04797	2.95051	6w4h.A	43.6	0.455978	NA	NA	NA	NA	NA	NA	NA	NA	NA	-1.3189397563681882	-2.8630769149789894
P0DTC2	s	879	A	S	0.0013564	NA	0.53715	2.54194	6xr8.A	0.8	1.37022	NA	NA	NA	NA	NA	NA	NA	NA	NA	-0.2698963348455803	-2.86442214665507
P0DTD1	nsp3	1105	A	V	0.0013564	NA	0.25586	2.6422	2k87.A	14.5	1.52915	NA	NA	NA	NA	NA	NA	NA	NA	NA	-0.591980630870233	-2.86442214665507
P0DTD1	nsp3	1706	L	F	0.001352157	NA	0.04377	2.64336	NA	NA	NA	NA	NA	NA	NA	NA	NA	NA	NA	NA	-1.358724242768087	-2.8657728334628034
P0DTC9	nc	206	S	P	0.00134792	phosphosite	0.04501	2.70183	NA	NA	NA	NA	NA	NA	NA	NA	NA	NA	NA	NA	-1.3465945093354987	-2.867125815167422
P0DTC2	s	520	A	S	0.00134368	NA	0.24144	2.55326	6xr8.A	32.9	-0.132785	P0DTC2	s	6x29.A.B	-66.2195	-0.527	0	0.00982187	0.05065	NA	-0.6171727902636348	-2.868483987540947
P0DTD1	nsp15	112	T	I	0.00129706	NA	0.26514	2.67911	6wlc.A	63.1	-1.06441	NA	NA	NA	NA	NA	NA	NA	NA	NA	-0.5765083685454185	-2.883704475869477
P0DTC2	s	95	T	I	0.00129282	NA	0.13284	2.60959	6xr8.A	0	1.37074	NA	NA	NA	NA	NA	NA	NA	NA	NA	-0.8766384412537036	-2.8851155830646653
P0DTD1	nsp3	255	G	V	0.00128434	NA	0.00524	2.64336	6vxs.A	22.1	2.53886	NA	NA	NA	NA	NA	NA	NA	NA	NA	-2.279840696594043	-2.8879516272775887
P0DTD1	nsp14	157	L	F	0.00127586	NA	0.00193	2.948	5c8s.B	35.6	0.396253	NA	NA	NA	NA	NA	NA	NA	NA	NA	-2.712198270069774	-2.8908063133225745
P0DTC9	nc	202	S	T	0.00127162	phosphosite	0.0513	2.72872	NA	NA	NA	NA	NA	NA	NA	NA	NA	NA	NA	NA	-1.2897979853446153	-2.892240723933164
P0DTD1	nsp15	91	D	Y	0.00125891	NA	0.00601	2.57611	6wlc.A	43.1	-0.45788	NA	NA	NA	NA	NA	NA	NA	NA	NA	-2.2204035087421756	-2.896569180024667
P0DTC3	orf3a	46	L	F	0.00125467	NA	0	3.94622	6xdc.A	26.3	1.48448	P0DTC3	orf3a	6xdc.A.B	-51.7045	2.5133	0	NA	NA	NA	-5	-2.89802278348091
P0DTC3	orf3a	100	G	C	0.00125467	NA	0	3.94622	6xdc.A	74.8	2.96587	NA	NA	NA	NA	NA	NA	NA	NA	NA	-5	-2.89802278348091
P0DTC2	s	254	S	F	0.00123771	NA	0.05339	2.59479	6xr8.A	76.9	1.60491	NA	NA	NA	NA	NA	NA	NA	NA	NA	-1.2724587429714436	-2.9038863441688982
P0DTC9	nc	187	S	L	0.00123347	NA	0.01091	2.70183	NA	NA	NA	NA	NA	NA	NA	NA	NA	NA	NA	NA	-1.9617773616312817	-2.905364688071265
P0DTC2	s	494	S	P	0.00122924	NA	0.24437	2.68678	6xr8.A	31.8	-1.6903	NA	COVA2-04 Heavy Chain	7jmo.A.H	-18.4792	-0.0631	0	0.01713633	0.09495	NA	-0.6119343395303587	-2.906844576931459
P0DTD1	nsp3	1221	L	F	0.00122924	NA	0.01745	2.82552	NA	NA	NA	NA	NA	NA	NA	NA	NA	NA	NA	NA	-1.757955760630449	-2.906844576931459
P0DTC2	s	698	S	L	0.00122076	NA	0.17806	2.54571	6xr8.A	34.8	-1.30579	NA	NA	NA	NA	NA	NA	NA	NA	NA	-0.7494092412998072	-2.909826626871741
P0DTD1	nsp14	113	T	I	0.00122076	NA	0.03047	2.95311	5c8s.B	31.3	-1.81123	NA	NA	NA	NA	NA	NA	NA	NA	NA	-1.515985037332437	-2.909826626871741
P0DTD1	nsp15	17	G	R	0.00121652	NA	0.00179	2.57645	6wlc.A	65.2	1.92538	NA	NA	NA	NA	NA	NA	NA	NA	NA	-2.744727494896694	-2.9113253656648355
P0DTC2	s	49	H	Y	0.00121228	NA	1	2.63727	6xr8.A	28.7	-1.21667	NA	NA	NA	NA	NA	NA	NA	NA	NA	4.342923104481638e-6	-2.912829294481747
P0DTC9	nc	230	L	F	0.0012038	NA	0.01043	2.78321	NA	NA	NA	NA	NA	NA	NA	NA	NA	NA	NA	NA	-1.9812995013337567	-2.9158528668455514
P0DTC3	orf3a	110	A	V	0.00119956	NA	0.03156	3.57202	6xdc.A	50.5	0.772589	NA	NA	NA	NA	NA	NA	NA	NA	NA	-1.5007254181077827	-2.917372583670344
P0DTC9	nc	55	A	S	0.00119956	NA	0.19522	2.70646	6vyo.A	23.6	1.16296	NA	NA	NA	NA	NA	NA	NA	NA	NA	-0.7094534457196933	-2.917372583670344
P0DTC9	nc	34	G	W	0.00119533	NA	0.00141	2.73079	NA	NA	NA	NA	NA	NA	NA	NA	NA	NA	NA	NA	-2.8477116556169437	-2.918894033953622
P0DTD1	nsp2	138	S	L	0.00116142	NA	0.00764	2.54786	NA	NA	NA	NA	NA	NA	NA	NA	NA	NA	NA	NA	-2.1163385648463824	-2.931287365406668
P0DTC3	orf3a	112	V	F	0.00115718	NA	0.03157	3.57202	6xdc.A	29.9	-1.28004	P0DTC3	orf3a	6xdc.A.B	-53.5234	0.6944	0	NA	NA	NA	-1.5005878743277246	-2.9328621628247276
P0DTC3	orf3a	229	T	I	0.00115718	NA	0.01081	3.57202	6xdc.A	24.8	-1.92489	NA	NA	NA	NA	NA	NA	NA	NA	NA	-1.9657727392294493	-2.9328621628247276
P0DTC9	nc	202	S	N	0.00115718	phosphosite	0.00634	2.72872	NA	NA	NA	NA	NA	NA	NA	NA	NA	NA	NA	NA	-2.1972262747080245	-2.9328621628247276
P0DTC7	orf7a	28	T	I	0.0011487	NA	0.00893	3.32652	6w37.A	63.5	-0.698603	NA	NA	NA	NA	NA	NA	NA	NA	NA	-2.048662481204082	-2.936028993035238
P0DTD1	nsp12	6	S	L	0.0011487	NA	0.01423	3.33228	NA	NA	NA	NA	NA	NA	NA	NA	NA	NA	NA	NA	-1.8464900106991624	-2.936028993035238
P0DTD1	nsp13	504	P	S	0.0011487	NA	0.02908	3.34529	6zsl.A	56.4	1.17212	NA	NA	NA	NA	NA	NA	NA	NA	NA	-1.5362562787529408	-2.936028993035238
P0DTD1	nsp3	1807	S	F	0.00114446	NA	0.01482	2.64336	NA	NA	NA	NA	NA	NA	NA	NA	NA	NA	NA	NA	-1.828858848971618	-2.9376211100228753
P0DTD1	nsp12	293	T	I	0.00114022	NA	0.02195	3.33488	6m71.A	59.7	-0.206305	NA	NA	NA	NA	NA	NA	NA	NA	NA	-1.6583676642219456	-2.939219085169764
P0DTD1	nsp3	1243	V	F	0.00113598	NA	0.01178	2.6422	NA	NA	NA	NA	NA	NA	NA	NA	NA	NA	NA	NA	-1.9284861949049108	-2.9408229617450967
P0DTC9	nc	135	T	I	0.00113174	NA	0.13241	2.70347	6vyo.A	38.5	-1.52741	NA	NA	NA	NA	NA	NA	NA	NA	NA	-0.8780464164547013	-2.94243278349923
P0DTD1	nsp8	141	T	M	0.00112751	NA	0.08439	2.60164	7jlt.D	8.2	-1.14164	P0DTD1	nsp12	7cxm.B.A	-53.6546	-0.378	0	NA	NA	NA	-1.0736575533743449	-2.944044776714165
P0DTD1	nsp8	141	T	M	0.00112751	NA	0.08439	2.60164	7jlt.D	8.2	-1.14164	P0DTD1	nsp12	7btf.C.A	-73.1426	-0.5418	0	NA	NA	NA	-1.0736575533743449	-2.944044776714165
P0DTD1	nsp3	579	A	V	0.00112327	NA	0.01417	2.64438	2w2g.A	70.5	-0.0108037	NA	NA	NA	NA	NA	NA	NA	NA	NA	-1.8483237691529522	-2.945666607753066
P0DTC2	s	706	A	V	0.00111055	NA	0.6663	2.54475	6xr8.A	75.4	1.77594	P0DTC2	s	6x29.A.B	-65.4275	0.265	0	NA	NA	NA	-0.17632366877864533	-2.950568760066339
P0DTD1	nsp4	458	M	I	0.001106314	NA	0.09321	2.45705	3vcb.A	33.4	1.40598	NA	NA	NA	NA	NA	NA	NA	NA	NA	-1.0304909014034331	-2.9522136286184555
P0DTC2	s	138	D	H	0.0010936	NA	0.04018	2.60694	6xr8.A	6.5	2.33416	NA	NA	NA	NA	NA	NA	NA	NA	NA	-1.3958819938079652	-2.957188308192852
P0DTD1	nsp12	738	D	Y	0.0010936	NA	2e-4	3.32267	6m71.A	40.1	4.03507	NA	NA	NA	NA	NA	NA	NA	NA	NA	-3.677780705266081	-2.957188308192852
P0DTD1	nsp5	45	T	I	0.0010936	NA	0.00585	2.70283	5rfv.B	46.4	1.19328	NA	NA	NA	NA	NA	NA	NA	NA	NA	-2.232102383981909	-2.957188308192852
P0DTD1	nsp12	215	N	S	0.00108512	NA	0.02674	3.33347	6m71.A	19.8	0.3605	NA	NA	NA	NA	NA	NA	NA	NA	NA	-1.5726762136427528	-2.9605382895157333
P0DTD1	nsp13	468	S	L	0.00108512	NA	2.3e-4	3.34531	6zsl.A	29.3	-0.158738	NA	NA	NA	NA	NA	NA	NA	NA	NA	-3.619788758288394	-2.9605382895157333
P0DTC3	orf3a	52	L	F	0.00108088	NA	0.29644	3.57202	6xdc.A	47.5	0.10873	P0DTC3	orf3a	6xdc.A.B	-54.4031	-0.1853	0	NA	NA	NA	-0.5280485453190175	-2.962223020451203
P0DTC9	nc	128	D	Y	0.0010724	NA	0.00839	2.70347	6vyo.A	85.9	0.00764266	NA	NA	NA	NA	NA	NA	NA	NA	NA	-2.0757207139381184	-2.9656122164104333
P0DTC6	orf6	24	V	F	0.00106392	NA	0.01318	3.5729	NA	NA	NA	NA	NA	NA	NA	NA	NA	NA	NA	NA	-1.8797552044536348	-2.9690280695234312
P0DTC3	orf3a	92	S	L	0.00105969	NA	0.03756	3.94622	6xdc.A	20.2	1.4854	P0DTC3	orf3a	6xdc.A.B	-53.836	0.3818	0	NA	NA	NA	-1.4251588049366153	-2.9707420641800435
P0DTC9	nc	151	P	L	0.00105969	NA	0	2.70347	6vyo.A	66.3	1.72237	NA	NA	NA	NA	NA	NA	NA	NA	NA	-5	-2.9707420641800435
P0DTD1	nsp4	481	S	L	0.00105969	NA	0.03688	2.45705	3vcb.A	100.7	0.263747	NA	NA	NA	NA	NA	NA	NA	NA	NA	-1.4330913447731966	-2.9707420641800435
P0DTC9	nc	195	R	I	0.00105545	NA	0.00322	2.71753	NA	NA	NA	NA	NA	NA	NA	NA	NA	NA	NA	NA	-2.490797477668897	-2.9724669262722636
P0DTC2	s	1250	C	F	0.00105121	NA	0	2.5393	NA	NA	NA	NA	NA	NA	NA	NA	NA	NA	NA	NA	-5	-2.9741986662242383
P0DTD1	nsp2	548	G	C	0.00105121	NA	0.03249	2.54966	NA	NA	NA	NA	NA	NA	NA	NA	NA	NA	NA	NA	-1.4881166390211256	-2.9741986662242383
P0DTD1	nsp3	340	P	S	0.00104697	NA	0.19778	2.64336	6vxs.A	24.9	3.25106	NA	NA	NA	NA	NA	NA	NA	NA	NA	-0.7037956695366349	-2.975937339106343
P0DTC3	orf3a	172	G	C	0.00103849	NA	0.00493	3.57202	6xdc.A	23.1	-0.43443	NA	NA	NA	NA	NA	NA	NA	NA	NA	-2.306273051076353	-2.9794357072735345
P0DTC2	s	859	T	I	0.00103425	NA	0.02003	2.54194	6xr8.A	34.3	-1.14256	P0DTC2	s	6x29.A.C	-64.309	-0.6531	0	NA	NA	NA	-1.698102282804792	-2.9811955160628414
P0DTC2	s	859	T	N	0.00103001	NA	0.04829	2.54194	6xr8.A	34.3	-1.24475	P0DTC2	s	6x29.A.C	-63.4263	0.2296	0	NA	NA	NA	-1.3160528692484879	-2.9829624848128162
P0DTC2	s	1069	P	S	0.00102578	NA	0	2.53872	6xr8.A	36.9	3.64979	P0DTC2	s	6x29.A.B	-65.3508	0.3417	0	NA	NA	NA	-5	-2.9847324790812992
P0DTC2	s	1084	D	Y	0.00102578	NA	0.04795	2.53872	6xr8.A	72.5	-0.10687	NA	NA	NA	NA	NA	NA	NA	NA	NA	-1.319120825573189	-2.9847324790812992
P0DTD1	nsp13	78	P	S	0.00102154	NA	0.33097	3.35251	6zsl.A	98	2.13065	P0DTD1	nsp8	7cxm.E.D	-5.24629	0.37076	0	NA	NA	NA	-0.48019824837552666	-2.9865139267383727
P0DTD1	nsp2	4	R	C	0.00102154	NA	0	3.35525	NA	NA	NA	NA	NA	NA	NA	NA	NA	NA	NA	NA	-5	-2.9865139267383727
P0DTC9	nc	40	R	C	0.00100882	NA	0.03053	2.72198	NA	NA	NA	NA	NA	NA	NA	NA	NA	NA	NA	NA	-1.5151309672795976	-2.9919025381839006
P0DTC3	orf3a	40	S	L	0.00100034	NA	0.01135	3.94622	6xdc.A	140	0.0492307	NA	NA	NA	NA	NA	NA	NA	NA	NA	-1.944621668625	-2.9955324526770215
P0DTC3	orf3a	155	D	Y	0.00100034	NA	0.0063	3.57202	6xdc.A	22	0.862725	NA	NA	NA	NA	NA	NA	NA	NA	NA	-2.1999706407558657	-2.9955324526770215
