## Supplementary Table S2 for "A missense variant effect prediction and annotation resource for SARS-CoV-2"

uniprot	name	position	wt	mut	freq	ptm	sift_score	sift_median	template	relative_surface_accessibility	total_energy	int_uniprot	int_name	int_template	interaction_energy	diff_interaction_energy	diff_interface_residues	mut_escape_mean	mut_escape_max	annotation	log10_sift	log10_freq
P0DTC2	s	484	E	F	NA	NA	0.0749	2.59065	6xr8.A	61.7	-0.86813	Q9BYF1	ace2	6m0j.B.A	-20.1171	-0.6037	-2	0.2451161	0.7821	NA	-1.12546020292899	NA
P0DTC2	s	484	E	H	NA	NA	0.13831	2.59065	6xr8.A	61.7	0.162791	Q9BYF1	ace2	6m0j.B.A	-20.0789	-0.5655	-2	0.2320395	0.7884	NA	-0.8591150197341338	NA
P0DTC2	s	484	E	L	NA	NA	0.32164	2.59065	6xr8.A	61.7	-0.151605	Q9BYF1	ace2	6m0j.B.A	-20.1711	-0.6577	-1	0.2079162	0.7634	NA	-0.4926164442636131	NA
P0DTC2	s	484	E	Y	NA	NA	0.07426	2.59065	6xr8.A	61.7	-0.701456	Q9BYF1	ace2	6m0j.B.A	-20.2808	-0.7674	-1	0.2075842	0.782	NA	-1.1291865760844024	NA
P0DTC2	s	484	E	V	4.23874e-6	NA	0.30414	2.59065	6xr8.A	61.7	0.921725	Q9BYF1	ace2	6m0j.B.A	-20.221800000000002	-0.7084	-1	0.206204	0.5281	NA	-0.5169121792010578	-4.846528440141445
P0DTC2	s	484	E	C	NA	NA	0.05895	2.59065	6xr8.A	61.7	-0.150062	Q9BYF1	ace2	6m0j.B.A	-20.0984	-0.585	-2	0.1505675	0.5606	NA	-1.2294425251490049	NA
P0DTC2	s	484	E	A	1.6955e-5	NA	0.7578	2.59065	6xr8.A	61.7	-0.0911344	Q9BYF1	ace2	6m0j.B.A	-20.2273	-0.7139	-1	0.1453113	0.6032	NA	-0.12043966810805079	-4.569360663835345
P0DTC2	s	484	E	M	NA	NA	0.11655	2.59065	6xr8.A	61.7	-0.703892	Q9BYF1	ace2	6m0j.B.A	-20.0301	-0.5167	-2	0.09608368	0.3705	NA	-0.9334504612380663	NA
P0DTC2	s	445	V	G	4.23874e-6	NA	0.38315	2.61521	6xr8.A	87.5	0.164592	Q9BYF1	ace2	6m0j.B.A	-19.403	0.1104	-1	0.08093072	0.351	NA	-0.4166198354129303	-4.846528440141445
P0DTC2	s	484	E	S	NA	NA	0.73132	2.59065	6xr8.A	61.7	-0.492666	Q9BYF1	ace2	6m0j.B.A	-20.0305	-0.5171	-1	0.08012015	0.3273	NA	-0.13588661094984728	NA
P0DTC2	s	484	E	T	NA	NA	0.59306	2.59065	6xr8.A	61.7	0.424515	Q9BYF1	ace2	6m0j.B.A	-20.2444	-0.731	-2	0.07949719	0.3695	NA	-0.22689404387086093	NA
P0DTC2	s	484	E	D	4.23874e-6	NA	0.6172	2.59065	6xr8.A	61.7	-0.807559	Q9BYF1	ace2	6m0j.B.A	-20.0606	-0.5472	-2	0.07039586	0.3899	NA	-0.2095670461383178	-4.846528440141445
P0DTC2	s	490	F	K	NA	NA	0.28238	2.71074	6xr8.A	46.9	0.9956	Q9BYF1	ace2	6m0j.B.A	-19.5359	-0.0225	0	0.07033783	0.3414	NA	-0.5491506865923101	NA
P0DTC2	s	484	E	N	NA	NA	0.49445	2.59065	6xr8.A	61.7	-0.550261	Q9BYF1	ace2	6m0j.B.A	-20.0673	-0.5539	-2	0.06965601	0.2845	NA	-0.305868835476132	NA
P0DTC2	s	484	E	K	5.59514e-4	NA	0.91552	2.59065	6xr8.A	61.7	-0.221045	Q9BYF1	ace2	6m0j.B.A	-20.2465	-0.7331	-2	0.06627005	0.3085	Present in strain B.1.351, detected in South Africa in December 2020 [(Tegally et al. 2020)](https://doi.org/10.1101/2020.12.21.20248640);Present in strain P.1, detected in Manaus, Brazil in December 2020 [(Faria et al. 2021)](https://virological.org/t/genomic-characterisation-of-an-emergent-sars-cov-2-lineage-in-manaus-preliminary-findings/586)	-0.03832742020882657	-3.244495595468965
P0DTC2	s	484	E	G	8.47749e-6	NA	0.38217	2.59065	6xr8.A	61.7	-0.345541	Q9BYF1	ace2	6m0j.B.A	-20.0269	-0.5135	-2	0.06515622	0.3865	NA	-0.41773204390818103	-4.7333570240891225
P0DTC2	s	484	E	Q	2.11937e-4	NA	0.5842	2.59065	6xr8.A	61.7	0.12774	Q9BYF1	ace2	6m0j.B.A	-20.0864	-0.573	-1	0.06154397	0.333	NA	-0.23343101342263778	-3.6537702887715913
P0DTC2	s	490	F	L	2.543244e-5	NA	0.61036	2.71074	6xr8.A	46.9	0.689483	Q9BYF1	ace2	6m0j.B.A	-19.5648	-0.0514	0	0.05263432	0.2941	NA	-0.21440682032617533	-4.4505989396214245
P0DTC2	s	484	E	R	NA	NA	0.54073	2.59065	6xr8.A	61.7	-0.0761905	Q9BYF1	ace2	6m0j.B.A	-20.3999	-0.8865	-2	0.05252578	0.2812	NA	-0.2670115032989055	NA
P0DTC2	s	452	L	Y	NA	NA	1	2.67115	6xr8.A	24.6	0.393916	NA	NA	NA	NA	NA	NA	0.05223477	0.222	NA	4.342923104481638e-6	NA
P0DTC2	s	496	G	T	NA	NA	0.15155	2.70843	6xr8.A	15	-0.0750977	NA	NA	NA	NA	NA	NA	0.0522077	0.245	NA	-0.8194154033970444	NA
P0DTC2	s	452	L	R	0.00211937	NA	0.30283	2.67115	6xr8.A	24.6	0.470875	NA	NA	NA	NA	NA	NA	0.05121279	0.2282	NA	-0.5187867624877914	-2.671748868859088
P0DTC2	s	446	G	K	NA	NA	0.09028	2.58047	6xr8.A	63.5	-0.149492	NA	NA	NA	NA	NA	NA	0.05046197	0.2749	NA	-1.0443603469767482	NA
P0DTC2	s	496	G	R	NA	NA	0.07215	2.70843	6xr8.A	15	-0.773436	NA	NA	NA	NA	NA	NA	0.05014199	0.2664	NA	-1.1417034754661146	NA
P0DTC2	s	446	G	A	8.47749e-6	NA	1	2.58047	6xr8.A	63.5	-0.0212316	NA	NA	NA	NA	NA	NA	0.04988938	0.3099	NA	4.342923104481638e-6	-4.7333570240891225
P0DTC2	s	490	F	P	NA	NA	0.18955	2.71074	6xr8.A	46.9	0.0794695	Q9BYF1	ace2	6m0j.B.A	-19.7768	-0.2634	-1	0.04959643	0.3239	NA	-0.7222532999726364	NA
P0DTC2	s	472	I	P	NA	NA	0.37164	2.55733	6xr8.A	23.4	0.530206	NA	NA	NA	NA	NA	NA	0.04662007	0.1953	NA	-0.42986586286103173	NA
P0DTC2	s	452	L	K	NA	NA	0.30459	2.67115	6xr8.A	24.6	0.415727	NA	NA	NA	NA	NA	NA	0.04653918	0.225	NA	-0.5162701009999762	NA
P0DTC2	s	473	Y	M	NA	NA	0.15652	2.5373	6xr8.A	25.9	-0.184609	Q9BYF1	ace2	6m0j.B.A	-19.974	-0.4606	-2	0.04373067	0.262	NA	-0.8054024147574906	NA
P0DTC2	s	446	G	P	NA	NA	0.37514	2.58047	6xr8.A	63.5	-0.332272	NA	NA	NA	NA	NA	NA	0.04327325	0.2138	NA	-0.4257950492138162	NA
P0DTC2	s	498	Q	K	4.23874e-6	NA	0.32661	2.64278	6xr8.A	38.4	-0.341044	Q9BYF1	ace2	6m0j.B.A	-20.3568	-0.8434	0	0.04117865	0.176	NA	-0.4859572255280093	-4.846528440141445
P0DTC2	s	446	G	C	NA	NA	0.13341	2.58047	6xr8.A	63.5	0.306496	NA	NA	NA	NA	NA	NA	0.04078886	0.2469	NA	-0.8747790636834355	NA
P0DTC2	s	446	G	S	1.6955e-5	NA	0.63376999999999994	2.58047	6xr8.A	63.5	-0.0059789	NA	NA	NA	NA	NA	NA	0.04078477	0.2528	NA	-0.19806146982650977	-4.569360663835345
P0DTC2	s	496	G	H	NA	NA	0.1079	2.70843	6xr8.A	15	-0.241273	NA	NA	NA	NA	NA	NA	0.04049337	0.2267	NA	-0.9669383074618265	NA
P0DTC2	s	496	G	E	NA	NA	0.20031	2.70843	6xr8.A	15	-0.729407	NA	NA	NA	NA	NA	NA	0.04007277	0.209	NA	-0.6982756884696644	NA
P0DTC2	s	446	G	L	NA	NA	0.08597	2.58047	6xr8.A	63.5	-0.412913	NA	NA	NA	NA	NA	NA	0.0387387	0.2644	NA	-1.065602559219012	NA
P0DTC2	s	452	L	F	NA	NA	0.74881	2.67115	6xr8.A	24.6	-0.0528728	NA	NA	NA	NA	NA	NA	0.03868871	0.1703	NA	-0.12562256467908228	NA
P0DTC2	s	519	H	D	NA	NA	0.09879	2.55326	6xr8.A	72.3	0.462671	NA	NA	NA	NA	NA	NA	0.03852122	0.1522	NA	-1.005243055412372	NA
P0DTC2	s	446	G	Q	NA	NA	0.06287	2.58047	6xr8.A	63.5	-0.194876	NA	NA	NA	NA	NA	NA	0.03808645	0.2955	NA	-1.2014874669686486	NA
P0DTC2	s	496	G	S	4.23874e-6	NA	0.27557	2.70843	6xr8.A	15	0.0113264	NA	NA	NA	NA	NA	NA	0.03729379	0.1507	NA	-0.5597523041984329	-4.846528440141445
P0DTC2	s	496	G	Q	NA	NA	0.0846	2.70843	6xr8.A	15	-0.915744	NA	NA	NA	NA	NA	NA	0.03724978	0.212	NA	-1.0725783049495814	NA
P0DTC2	s	490	F	M	NA	NA	0.20417	2.71074	6xr8.A	46.9	0.382323	Q9BYF1	ace2	6m0j.B.A	-19.4854	0.028	0	0.03718841	0.2435	NA	-0.689986800520547	NA
P0DTC2	s	473	Y	L	NA	NA	0.49014	2.5373	6xr8.A	25.9	0.601978	Q9BYF1	ace2	6m0j.B.A	-19.3132	0.2002	0	0.03697541	0.2216	NA	-0.3096709930260309	NA
P0DTC2	s	446	G	R	NA	NA	0.06399	2.58047	6xr8.A	63.5	-0.135029	NA	NA	NA	NA	NA	NA	0.03614497	0.3023	NA	-1.193820026016113	NA
P0DTC2	s	446	G	D	1.27162e-5	NA	0.0721	2.58047	6xr8.A	63.5	-0.26058	NA	NA	NA	NA	NA	NA	0.03583077	0.2775	NA	-1.142004504439076	-4.6436643163174205
P0DTC2	s	486	F	M	NA	NA	0.20966	2.74397	6xr8.A	89.2	0.196782	Q9BYF1	ace2	6m0j.B.A	-19.022	0.4914	0	0.03538283	0.2385	NA	-0.6784637048065131	NA
P0DTC2	s	446	G	N	NA	NA	0.07016	2.58047	6xr8.A	63.5	-0.15637	NA	NA	NA	NA	NA	NA	0.03465079	0.2748	NA	-1.1538485234711846	NA
P0DTC2	s	529	K	N	4.23874e-6	NA	0.19372	2.54595	6xr8.A	92.2	0.172456	NA	NA	NA	NA	NA	NA	0.03455958	0.1223	NA	-0.7128031215337702	-4.846528440141445
P0DTC2	s	445	V	S	NA	NA	0.61186	2.61521	6xr8.A	87.5	0.216617	Q9BYF1	ace2	6m0j.B.A	-19.4444	0.069	-1	0.03399587	0.2089	NA	-0.21334083974967244	NA
P0DTC2	s	446	G	E	NA	NA	0.08108	2.58047	6xr8.A	63.5	-0.22799	NA	NA	NA	NA	NA	NA	0.03249007	0.2515	NA	-1.0910326995816122	NA
P0DTC2	s	498	Q	R	NA	NA	0.36364	2.64278	6xr8.A	38.4	-0.609503	Q9BYF1	ace2	6m0j.B.A	-20.1181	-0.6047	0	0.03240661	0.1863	NA	-0.4393164080925469	NA
P0DTC2	s	496	G	D	4.23874e-6	NA	0.55528	2.70843	6xr8.A	15	-0.786882	NA	NA	NA	NA	NA	NA	0.03222796	0.1816	NA	-0.2554801474961423	-4.846528440141445
P0DTC2	s	471	E	C	NA	NA	0.17726	2.56101	6xr8.A	71.9	0.110397	NA	NA	NA	NA	NA	NA	0.0314321	0.1094	NA	-0.751364755300671	NA
P0DTC2	s	445	V	Q	NA	NA	0.39922	2.61521	6xr8.A	87.5	-0.122109	Q9BYF1	ace2	6m0j.B.A	-19.4751	0.0383	-1	0.03022087	0.2008	NA	-0.3987768312500943	NA
P0DTC2	s	417	K	L	NA	NA	0.30228	2.5458	6xr8.A	22.2	-0.0570585	Q9BYF1	ace2	6m0j.B.A	-19.078	0.4354	0	0.02966432	0.1861	NA	-0.5195762194005895	NA
P0DTC2	s	445	V	D	4.23874e-6	NA	0.32435	2.61521	6xr8.A	87.5	-0.228371	Q9BYF1	ace2	6m0j.B.A	-19.4139	0.0995	-1	0.02961371	0.1805	NA	-0.4889727082536497	-4.846528440141445
P0DTC2	s	501	N	L	NA	NA	0.17333	2.60745	6xr8.A	10.3	0.786518	Q9BYF1	ace2	6m0j.B.A	-20.1434	-0.63	0	0.0294495	0.1177	NA	-0.7611012077721594	NA
P0DTC2	s	417	K	P	NA	NA	0.27489	2.5458	6xr8.A	22.2	-0.753797	Q9BYF1	ace2	6m0j.B.A	-18.7481	0.7653	-1	0.02903743	0.2093	NA	-0.5608252601565314	NA
P0DTC2	s	452	L	W	NA	NA	0.16118	2.67115	6xr8.A	24.6	0.164414	NA	NA	NA	NA	NA	NA	0.02872527	0.1684	NA	-0.7926619047116436	NA
P0DTC2	s	489	Y	L	NA	NA	0.23601	2.74718	6xr8.A	42.2	0.597059	Q9BYF1	ace2	6m0j.B.A	-18.628	0.8854	-1	0.02834559	0.1281	NA	-0.6270511939722125	NA
P0DTC2	s	476	G	N	NA	NA	0.19327	2.5435	6xr8.A	36.9	-0.323506	NA	NA	NA	NA	NA	NA	0.02711362	0.1158	NA	-0.7138130830589622	NA
P0DTC2	s	496	G	N	NA	NA	0.32477	2.70843	6xr8.A	15	-0.373272	NA	NA	NA	NA	NA	NA	0.02630809	0.1395	NA	-0.48841072252529505	NA
P0DTC2	s	445	V	C	NA	NA	0.17861	2.61521	6xr8.A	87.5	0.0919617	Q9BYF1	ace2	6m0j.B.A	-19.539	-0.0256	-1	0.02630344	0.2089	NA	-0.7480699149696316	NA
P0DTC2	s	470	T	E	NA	NA	0.19805	2.56101	6xr8.A	43.7	-0.0920838	NA	NA	NA	NA	NA	NA	0.02608873	0.1769	NA	-0.7032032252860448	NA
P0DTC2	s	472	I	M	NA	NA	0.26916	2.55733	6xr8.A	23.4	-0.209682	NA	NA	NA	NA	NA	NA	0.0259869	0.1637	NA	-0.5699733454899857	NA
P0DTC2	s	366	S	V	NA	NA	0.07535	2.54833	6xr8.A	47.6	0.0834138	NA	NA	NA	NA	NA	NA	0.02557813	0.1154	NA	-1.122859110215179	NA
P0DTC2	s	417	K	M	4.23874e-6	NA	0.10449	2.5458	6xr8.A	22.2	0.190584	Q9BYF1	ace2	6m0j.B.A	-18.9281	0.5853	0	0.0250089	0.1851	NA	-0.9808837095529273	-4.846528440141445
P0DTC2	s	445	V	A	4.23874e-6	NA	0.65385	2.61521	6xr8.A	87.5	0.187323	Q9BYF1	ace2	6m0j.B.A	-19.4173	0.0961	-1	0.02458452	0.2428	NA	-0.18451522986559815	-4.846528440141445
P0DTC2	s	498	Q	E	NA	NA	0.30723	2.64278	6xr8.A	38.4	0.425691	Q9BYF1	ace2	6m0j.B.A	-19.2918	0.2216	0	0.02457751	0.2504	NA	-0.5125222435611015	NA
P0DTC2	s	489	Y	M	NA	NA	0.19637	2.74718	6xr8.A	42.2	0.721897	Q9BYF1	ace2	6m0j.B.A	-19.481	0.0324	-2	0.02378303	0.1433	NA	-0.7069027443083521	NA
P0DTC2	s	445	V	K	NA	NA	0.58942	2.61521	6xr8.A	87.5	-0.365336	Q9BYF1	ace2	6m0j.B.A	-20.1385	-0.6251	0	0.02346012	0.177	NA	-0.22956776379846286	NA
P0DTC2	s	445	V	N	NA	NA	0.39181	2.61521	6xr8.A	87.5	-0.0844075	Q9BYF1	ace2	6m0j.B.A	-19.5221	-0.0087	-1	0.02343503	0.1777	NA	-0.4069133997145502	NA
P0DTC2	s	445	V	T	NA	NA	0.78727	2.61521	6xr8.A	87.5	0.0347751	Q9BYF1	ace2	6m0j.B.A	-19.4756	0.0378	-1	0.02317123	0.1294	NA	-0.1038707812011469	NA
P0DTC2	s	445	V	R	NA	NA	0.43618	2.61521	6xr8.A	87.5	-0.362308	Q9BYF1	ace2	6m0j.B.A	-19.7696	-0.2562	-1	0.02258565	0.1414	NA	-0.3603242951869411	NA
P0DTC2	s	493	Q	T	NA	NA	0.50831	2.71535	6xr8.A	50.1	0.918788	Q9BYF1	ace2	6m0j.B.A	-20.178	-0.6646	-2	0.02247103	0.1503	NA	-0.29386280251692776	NA
P0DTC2	s	417	K	V	NA	NA	0.31236	2.5458	6xr8.A	22.2	0.754098	Q9BYF1	ace2	6m0j.B.A	-18.8068	0.7066	-1	0.02209426	0.1487	NA	-0.5053306824134357	NA
P0DTC2	s	445	V	F	4.23874e-6	NA	0.65442	2.61521	6xr8.A	87.5	-0.385981	Q9BYF1	ace2	6m0j.B.A	-20.291	-0.7776	0	0.02208008	0.1669	NA	-0.1841368002049755	-4.846528440141445
P0DTC2	s	452	L	M	4.23874e-5	NA	0.19277	2.67115	6xr8.A	24.6	0.251326	NA	NA	NA	NA	NA	NA	0.02128273	0.1082	NA	-0.7149380240648383	-4.280773155162913
P0DTC2	s	472	I	L	4.23874e-6	NA	0.88808	2.55733	6xr8.A	23.4	-0.0958419	NA	NA	NA	NA	NA	NA	0.02123928	0.1295	NA	-0.051543020119180376	-4.846528440141445
P0DTC2	s	493	Q	D	NA	NA	0.56978	2.71535	6xr8.A	50.1	0.308532	Q9BYF1	ace2	6m0j.B.A	-20.0985	-0.5851	-1	0.02105233	0.2303	NA	-0.2442851770392041	NA
P0DTC2	s	445	V	M	NA	NA	0.22984	2.61521	6xr8.A	87.5	-0.637625	Q9BYF1	ace2	6m0j.B.A	-20.4753	-0.9619	0	0.02085375	0.1378	NA	-0.6385554919136716	NA
P0DTC2	s	500	T	E	NA	NA	0.07842	2.60672	6xr8.A	80.7	-0.321292	Q9BYF1	ace2	6m0j.B.A	-18.703	0.8104	4	0.0205743	0.1495	NA	-1.1055177849899094	NA
P0DTC2	s	445	V	L	NA	NA	0.70531	2.61521	6xr8.A	87.5	-0.3638	Q9BYF1	ace2	6m0j.B.A	-19.9209	-0.4075	0	0.02039267	0.1192	NA	-0.15161380115966777	NA
P0DTC2	s	445	V	H	NA	NA	0.52147	2.61521	6xr8.A	87.5	-0.117448	Q9BYF1	ace2	6m0j.B.A	-19.7296	-0.2162	0	0.01923281	0.1155	NA	-0.2827623431457883	NA
P0DTC2	s	487	N	L	NA	NA	0.1702	2.57354	6xr8.A	30.5	-0.0780097	Q9BYF1	ace2	6m0j.B.A	-18.6566	0.8568	0	0.01695101	0.1115	NA	-0.7690149282864459	NA
P0DTC2	s	445	V	I	1.6955e-5	NA	0.50455	2.61521	6xr8.A	87.5	-0.237946	Q9BYF1	ace2	6m0j.B.A	-19.7077	-0.1943	0	0.01678391	0.1182	NA	-0.2970871820147366	-4.569360663835345
P0DTC2	s	445	V	E	NA	NA	0.48317	2.61521	6xr8.A	87.5	-0.283558	Q9BYF1	ace2	6m0j.B.A	-19.4459	0.0675	-1	0.01673787	0.1015	NA	-0.3158910505239293	NA
P0DTC2	s	470	T	R	NA	NA	0.24874	2.56101	6xr8.A	43.7	-0.542292	NA	NA	NA	NA	NA	NA	0.01578205	0.1092	NA	-0.6042369105822369	NA
P0DTC2	s	500	T	D	NA	NA	0.05899	2.60672	6xr8.A	80.7	-0.159322	Q9BYF1	ace2	6m0j.B.A	-19.6903	-0.1769	0	0.01575121	0.1155	NA	-1.2291479883578558	NA
P0DTC2	s	498	Q	A	NA	NA	0.52971	2.64278	6xr8.A	38.4	0.275914	Q9BYF1	ace2	6m0j.B.A	-19.5375	-0.0241	0	0.01541589	0.1064	NA	-0.27595362962119924	NA
